# The mechanisms of siRNA selection by plant Argonaute proteins triggering DNA methylation

**DOI:** 10.1101/2022.06.01.494257

**Authors:** Wei Liu, Keisuke Shoji, Masahiro Naganuma, Yukihide Tomari, Hiro-oki Iwakawa

## Abstract

The model plant *Arabidopsis thaliana* encodes as many as ten Argonaute proteins (AGO1–10) with different functions. Each AGO selectively loads a set of small RNAs by recognizing their length and 5′ nucleotide identity to properly regulate target genes. Previous studies showed that AGO4 and AGO6, key factors in DNA methylation, incorporate 24-nt small-interfering RNAs with 5′ adenine (24A siRNAs). However, it has been unclear how these AGOs specifically load 24A siRNAs. Here, we biochemically investigated the siRNA preference of AGO4, AGO6 and their chimeric mutants. We found that AGO4 and AGO6 use distinct mechanisms to preferentially load 24A siRNAs. Moreover, we showed that the 5′ A specificity of AGO4 and AGO6 is not determined by the previously known nucleotide specificity loop in the MID domain but rather by the coordination of the MID and PIWI domains. These findings advance our mechanistic understanding of how small RNAs are accurately sorted into different AGO proteins in plants.
