## Supplementary Table1 for "The mechanisms of siRNA selection by plant Argonaute proteins triggering DNA methylation"

### Sheet: 220505_catagory
Primer name	Sequence 5'-3'
oligo 1	GCTGGCGCGCCATGGAGACATCTTCATCTCTGCC
oligo 2	GCTGGCGCGCCTCAGCAGAAGAACATGTTGCC
oligo 3	GCTGGCGCGCCATGGATTCAACAAATGGTAACGG
oligo 4	GCTGGCGCGCCTTAACAGAAGAACATGGAGTTGG
oligo 5	GTTTTCCCAGTCACGAC
oligo 6	TCCGTTACCATTTGTTGAATCCATACCTCCAATCTGTTCGCGGT
oligo 7	ACCGCGAACAGATTGGAGGTATGGATTCAACAAATGGTAACGGA
oligo 8	GGCAGAGATGAAGATGTCTCCATACCTCCAATCTGTTCGCGGT
oligo 9	ACCGCGAACAGATTGGAGGTATGGAGACATCTTCATCTCTGCC
oligo 10	AGCTGGCGCGCCATGGACTACAAAGACCATGA
oligo 11	CCGTTACCATTTGTTGAATCCTTGTCATCGTCATCCTTGT
oligo 12	ACAAGGATGACGATGACAAGGATTCAACAAATGGTAACGG
oligo 13	GGCAGAGATGAAGATGTCTCCTTGTCATCGTCATCCTTGT
oligo 14	ACAAGGATGACGATGACAAGGAGACATCTTCATCTCTGCC
oligo 15	TATAGGGAGACCCAAGCTGGCGCGCCATGGACTACAAAGAC
oligo 16	ACCATATAATGATCCATTATTATCGGGGAGCACAC
oligo 17	GTGCTCCCCGATAATAATGGATCATTATATGGTCC
oligo 18	ATACACCCAAAAGTCTCAAGCTGGCGCGCCTTAACAGAAGAACATGGAGTTGG
oligo 19	ATCAGAAGTTTTCCGTTCAGGGAGCACACATAGTATGAATTGTGGG
oligo 20	GAACGGAAAACTTCTGATCTCTATGGTCCATGGAAGAAAAAAAACTTA
oligo 21	TGATCCATTATTATCGGGCAGAATACAGAGGATAAAATGAGGAGGA
oligo 22	CCCGATAATAATGGATCAATCTATGGTCCCTGGAAGAAGATATGC
oligo 23	ATACACCCAAAAGTCTCAAGCTGGCGCGCCTCAGCAGAAGAACATGTTGCCT
oligo 24	ATCACTGTTCTTTTTGTCTGGCAGAATACAGAGGATAAAATGAGGAGG
oligo 25	GACAAAAAGAACAGTGATATCTATGGTCCCTGGAAGAAGATATGCCTC
oligo 26	ACTTCAACAACAAGGAATTTCTAGAGCCAAGAGCTATTAAAAGC
oligo 27	TCTACACTTAACATTGAGTTGATGCCTCCAAGCTTCGAATTT
oligo 28	AACTCAATGTTAAGTGTAGAGCGTAC
oligo 29	AAATTCCTTGTTGTTGAAGTTCCAGC
oligo 30	AATGCAAAGCTTGGAGGCATCAATTCTCTGTTGGGA
oligo 31	TTATACACCCAAAAGTCTCAAGCT
oligo 32	GGCGCGCCAGCTTGAGACTTTTG
oligo 33	TCCAAGCTTTGCATTAATCTTCAGAAGTAAGTTAGT
oligo 34	ACAACAAGATGCTTCTAGAACCCACCAAAATTCAACGATGGGTT
oligo 35	CCCAACAGAGAATTGATGCCTCCAAGCTTTGCATTAATCTTCAG
oligo 36	GGCATCAATTCTCTGTTGGGAATAGA
oligo 37	TTCTAGAAGCATCTTGTTGTTAAAGTTC
oligo 38	ATTCGAAGCTTGGAGGCATCAACTCAATGTTAAGTGTAGAGCGT
oligo 39	GATGCCTCCAAGCTTCGAATTTATCTTCAGAAGTACAT
