## Supplementary Table2 for "The mechanisms of siRNA selection by plant Argonaute proteins triggering DNA methylation"

### Sheet: Sheet1
Figure number	RNA oligo name	Sequence (5'->3')
Figure 2B and 2C	Perfect24-G(5'A)	AGAGGUAGAUCCUUGUAUAGUCUC
	Perfect24-G(5'G)	GGAGGUAGAUCCUUGUAUAGUCUC
	Perfect24-G(5'C)	CGAGGUAGAUCCUUGUAUAGUCUC
	Perfect24-G(5'U)	UGAGGUAGAUCCUUGUAUAGUCUC
	Perfect24-P_Amino(6)A'	GACUAUACAAGGAUCUACCUCUCU
	Perfect24-P_Amino(6)G'	GACUAUACAAGGAUCUACCUCCCU
	Perfect24-P_Amino(6)C'	GACUAUACAAGGAUCUACCUCGCU
	Perfect24-P_Amino(6)U'	GACUAUACAAGGAUCUACCUCACU
Figure 2D and 2E ;Figure 4C/D/E;Figure 5B/C/D/E;Figure S2 B/C;Figure S3 B/C	Perfect24-G(5'A)	AGAGGUAGAUCCUUGUAUAGUCUC
	Perfect24-G(5'G)	GGAGGUAGAUCCUUGUAUAGUCUC
	Perfect24-G(5'C)	CGAGGUAGAUCCUUGUAUAGUCUC
	Perfect24-G(5'U)	UGAGGUAGAUCCUUGUAUAGUCUC
	Perfect24-P Amino（6）-i	GACUAUACAAGGAUCUACCUCICU
Figure 3B	G-24-A	AUAGGUAGAUCCUUGUAUAGUCUC
	P-24-A	GACUAUACAAGGAUCUACCUAUCU
	G-21-A	AUAGGUAGAUCCUUGAGUCUC
	P-21-A	GACUCAAGGAUCUACCUAUCU
Figure 3C/3D	G-25-A	AUAGGUAGAUCCUUGUAUAAGUCUC
	P-25-A	GACUUAUACAAGGAUCUACCUAUCU
	G-24-A	AUAGGUAGAUCCUUGUAUAGUCUC
	P-24-A	GACUAUACAAGGAUCUACCUAUCU
	G-23-A	AUAGGUAGAUCCUUGUAAGUCUC
	P-23-A	GACUUACAAGGAUCUACCUAUCU
	G-22-A	AUAGGUAGAUCCUUGUAGUCUC
	P-22-A	GACUACAAGGAUCUACCUAUCU
	G-21-A	AUAGGUAGAUCCUUGAGUCUC
	P-21-A	GACUCAAGGAUCUACCUAUCU
	G-20-A	AUAGGUAGAUCCUUAGUCUC
	P-20-A	GACUAAGGAUCUACCUAUCU
	G-19-A	AUAGGUAGAUCCUAGUCUC
	P-19-A	GACUAGGAUCUACCUAUCU
Figure 3E/F	G-21-A	AUAGGUAGAUCCUUGAGUCUC
	G-21-U	UUAGGUAGAUCCUUGAGUCUC
	G-21-C	CUAGGUAGAUCCUUGAGUCUC
	G-21-G	GUAGGUAGAUCCUUGAGUCUC
	P-21-A Amino(6)	GACUCAAGGAUCUACCUAUCU
	P-21-U Amino(6)	GACUCAAGGAUCUACCUAACU
	P-21-C Amino(6)	GACUCAAGGAUCUACCUAGCU
	P-21-G Amino(6)	GACUCAAGGAUCUACCUACCU
	Perfect24-G(5'A)	AGAGGUAGAUCCUUGUAUAGUCUC
	Perfect24-G(5'G)	GGAGGUAGAUCCUUGUAUAGUCUC
	Perfect24-G(5'C)	CGAGGUAGAUCCUUGUAUAGUCUC
	Perfect24-G(5'U)	UGAGGUAGAUCCUUGUAUAGUCUC
	Perfect24-P_Amino(6)A'	GACUAUACAAGGAUCUACCUCUCU
	Perfect24-P_Amino(6)G'	GACUAUACAAGGAUCUACCUCCCU
	Perfect24-P_Amino(6)C'	GACUAUACAAGGAUCUACCUCGCU
	Perfect24-P_Amino(6)U'	GACUAUACAAGGAUCUACCUCACU
