## Supplementary Table3 for "The mechanisms of siRNA selection by plant Argonaute proteins triggering DNA methylation"

### Sheet: Figure 1
First base		A	U	C	G
AGO4	bin1	0.237152	0.069307	0.253182	0.440358
	bin2	0.43833	0.07685	0.069734	0.415085
	bin3	0.588566	0.067948	0.01687	0.326617
	bin4	0.688795	0.052731	0.003766	0.254708
First base		A	U	C	G
AGO6	bin1	0.381132	0.035377	0.053302	0.530189
	bin2	0.445073	0.044319	0.075436	0.435172
	bin3	0.525671	0.061705	0.097504	0.31512
	bin4	0.602449	0.124823	0.116816	0.155911
5'A 2nd base		A	U	C	G
AGO4	bin1	0.211594	0.194203	0.291787	0.302415
	bin2	0.27001	0.255545	0.218901	0.255545
	bin3	0.304725	0.278689	0.152363	0.264224
	bin4	0.338476	0.320154	0.097396	0.243973
5'A 2nd base		A	U	C	G
AGO6	bin1	0.255112	0.212269	0.245375	0.287244
	bin2	0.264169	0.241114	0.205572	0.289145
	bin3	0.294402	0.263514	0.182432	0.259653
	bin4	0.31094	0.331094	0.127639	0.230326

### Sheet: Fgure 2
	5' nucleotide preference
AGO4		Without 5-nitroindole			With 5-nitroindole			p value
	Base	replicate1	replicate2	replicate3	replicate1	replicate2	replicate3
	A	1	1	1	1	1	1
	U	0.580157	0.500665	0.583958	0.641008	0.462698	0.646675	0.481284
	C	0.22862	0.247033	0.249866	0.409755	0.357155	0.442371	0.0246115
	G	0.418476	0.318914	0.342006	1.05371	0.833839	0.967713	0.0042278
	5' nucleotide preference
AGO6		Without 5-nitroindole			With 5-nitroindole			p value
	Base	replicate1	replicate2	replicate3	replicate1	replicate2	replicate3
	A	1	1	1	1	1	1
	U	0.0146346	0.00986833	0.00362055	0.0296467	0.0136697	0.0114588	0.113458
	C	-0.0006812	0.00059042	-0.0010383	0.0289549	0.0101526	0.0103523	0.119152
	G	0.00739693	0.00658556	0.0146639	0.437481	0.266866	0.194679	0.0589095

### Sheet: Figure 3
		LOADING EFFICIENCY
	Length(nt)	AGO4			AGO6
		replicate1	replicate2	replicate3	replicate1	replicate2	replicate3	p-value	Benjamini and Hochberg False discovery rate Adjusted p-value
	25	0.335675	0.300017	0.338507	0.299686	0.259984	0.277316	0.0279702	0.048948
	24	0.394355	0.352268	0.366321	0.352162	0.310775	0.320486	0.000970448	0.006793
	23	0.212932	0.254811	0.237464	0.205865	0.244286	0.247256	0.718858	0.718858
	22	0.0431581	0.0538939	0.0391716	0.0943563	0.089499	0.0858606	0.0106665	0.029415
	21	0.00919012	0.0192048	0.0114813	0.034834	0.0375841	0.0301809	0.0126064	0.029415
	20	0.00334295	0.0116022	0.00463209	0.00951181	0.0312214	0.0213287	0.0740615	0.103686
	19	0.00134605	0.00820269	0.00242228	0.00358515	0.0266518	0.0175716	0.137047	0.159889
		5' nucleotide preference of AGO6
		21 nt			24 nt
	Base	replicate1	replicate2	replicate3	replicate1	replicate2	replicate3	p-value	Benjamini and Hochberg False discovery rate Adjusted p-value
	A	1	1	1	1	1	1
	U	0.0777282	0.0555251	0.0570556	0.0564475	0.0339035	0.0468025	0.0416555	0.09249
	C	0.0270215	0.0101715	0.00460782	0.025195	0.00682999	0.00314677	0.0616602	0.09249
	G	0.0688478	0.0179523	0.00921387	0.00923245	0.0105762	0.0109249	0.372824	0.372824

### Sheet: Figure 4
		5' nucleotide preference
		AGO4					AGO4L6
	Base	replicate1	replicate2	replicate3	replicate4	replicate5	replicate1	replicate2	replicate3	replicate4	replicate5	p-vaule
	A	1	1	1	1	1	1	1	1	1	1
	U	0.7129	0.746705	0.682057	0.58295	0.62808	0.767832	0.687897	0.551834	0.402266	0.632752	0.222089
	C	0.608477	0.599387	0.702687	0.073509	0.553332	0.719048	0.693788	0.543606	0.400216	0.660588	0.280728
	G	1.14384	1.03345	0.991826	0.965095	0.656776	1.18474	1.04007	1.02476	0.88602	1.02574	0.389052
	5' nucleotide preference
		AGO6					AGO6L4
	Base	replicate1	replicate2	replicate3	replicate4	replicate5	replicate1	replicate2	replicate3	replicate4	replicate5	p-value
	A	1	1	1	1	1	1	1	1	1	1
	U	0.026988	0.025499	0.036819	0.023213	0.04219	0.023992	0.017908	0.031821	0.027721	0.053447	0.992183
	C	0.015708	0.015232	0.036856	0.010784	0.021931	0.024396	0.016322	0.020307	0.013235	0.028318	0.930489
	G	0.320459	0.075024	0.513316	0.181666	0.463659	0.399808	0.298722	0.380772	0.394187	0.386878	0.44794

### Sheet: Figure 5
			5' nucleotide preference
			AGO4					AGO4M6
		Base	replicate1	replicate2	replicate3	replicate4	replicate5	replicate1	replicate2	replicate3	replicate4	replicate5	p-vaule
		A	1	1	1	1	1	1	1	1	1	1
		U	0.774877	0.760474	0.614288	0.61289	0.605722	0.046678	0.024826	0.039083	0.040589	0.038663	8.57168e-05
		C	0.650786	0.703448	0.613289	0.084871	0.543194	0.030787	0.026708	0.030892	0.03085	0.025604	0.0119307
		G	1.16254	1.13746	0.990759	0.930548	0.647401	1.04699	0.854368	0.850171	0.73703	0.818829	0.216201
			5' nucleotide preference
			AGO6					AGO6M4
		Base	replicate1	replicate2	replicate3	replicate4	replicate5	replicate1	replicate2	replicate3	replicate4	replicate5	p-value
		A	1	1	1	1	1	1	1	1	1	1
		U	0.041759	0.021328	0.04695	0.042116	0.046486	0.03043	0.021189	0.037753	0.053747	0.01217	0.316662
		C	0.017808	0.013042	0.040712	0.018098	0.027822	0.045706	0.029555	0.049262	0.050157	0.019194	0.103713
		G	0.315828	0.066329	0.546544	0.189006	0.516435	0.321842	0.29098	0.291702	0.389114	0.238186	0.858206
			5' nucleotide preference
			AGO4					AGO4P6
			replicate1	replicate2	replicate3	replicate4	replicate5	replicate1	replicate2	replicate3	replicate4	replicate5	p-value
		A	1	1	1	1	1	1	1	1	1	1
		U	0.740682	0.784917	0.636308	0.577982	0.539983	0.05521	0.064196	0.090306	0.038096	0.035677	0.000158531
		C	0.638027	0.63636	0.619441	0.066222	0.441962	0.087951	0.093002	0.103849	0.051442	0.026309	0.0157181
		G	1.13991	1.10137	0.97674	0.896165	0.686026	0.445012	0.469029	0.402541	0.407487	0.339895	0.000837249
			5' nucleotide preference
			AGO6					AGO6P4
		A	1	1	1	1	1	N/A
		U	0.024651	0.033607	0.079468	0.030707	0.055941
		C	0.016633	0.015815	0.062446	0.014334	0.026779
		G	0.30407	0.069117	0.516541	0.186152	0.526005

### Sheet: Supplementary Figure 1
5'G 2nd base		A	U	C	G
AGO4	bin1	0.289474	0.234211	0.231579	0.244737
	bin2	0.355643	0.311024	0.152231	0.181102
	bin3	0.425363	0.340819	0.10568	0.128137
	bin4	0.504563	0.353325	0.039113	0.102999
5'G 2nd base		A	U	C	G
AGO6	bin2	0.377135	0.295664	0.157687	0.169514
	bin3	0.380577	0.334646	0.116798	0.167979
	bin4	0.440945	0.313648	0.095801	0.149606

### Sheet: Supplementary Figure 2
		Loading efficiency
		AGO4
		replicate1	replicate2	replicate3	p-value
	Mock	1	1	1	5.83937e-06
	GA	0.014423	0.0145989	0.00735105
		AGO6
		replicate1	replicate2	replicate3	p-value
	Mock	1	1	1	3.15379e-05
	GA	0.00828671	0.0226779	0.00444317

### Sheet: Supplementary Figure S3
		5' nucleotide preference
			AGO4			AGO4L1			p value
		Base	replicate1	replicate2	replicate3	replicate1	replicate2	replicate3
		A	1	1	1	1	1	1
		U	0.641008	0.462698	0.646675	0.628074	0.52448	0.52448	0.692104
		C	0.409755	0.357155	0.442371	0.640321	0.644737	0.644737	0.0107162
		G	1.05371	0.833839	0.967713	0.50498	0.553345	0.553345	0.0331662
		5' nucleotide preference
			AGO6			AGO6L1			p value
		Base	replicate1	replicate2	replicate3	replicate1	replicate2	replicate3
		A	1	1	1	1	1	1
		U	0.0296467	0.0136697	0.0136697	0.0736802	0.0664	0.0664	0.00336729
		C	0.0289549	0.0101526	0.0101526	0.0794242	0.0882311	0.0882311	0.0173897
		G	0.437481	0.266866	0.266866	0.163994	0.175699	0.175699	0.129601
